# *Blautia wexlerae* Transforms Dietary Fatty Acids to Activate Enteroendocrine Signaling and Improve Metabolic Health in Mice and Humans

**DOI:** 10.64898/2026.03.13.709143

**Authors:** Yanjia Jason Zhang, Marian Tanofsky-Kraff, Mildred M. Reyes, Daniel Zeve, Kigumbi J. Ehrmann, Jennifer Lee, Ana Paula Schaan, Ana Prado, Xiao Corey Ma, Megan N. Parker, Sheila M. Brady, Elisa Saint-Denis, Karina Sharma, Bianca Frintu, Camila Richmond, Nirav Desai, Vladimir Yeliseyev, Lynn Bry, Julian Avila-Pacheco, Clary B. Clish, Matthew Quealy, Jon Clardy, David T. Breault, Yufang Ding, Xingwen Wang, Marco Jost, Mathilde Poyet, Mathieu Groussin, Jack A. Yanovski, Wayne I. Lencer, Eric J. Alm

**Affiliations:** Center for Microbiome Informatics & Therapeutics, Massachusetts Institute of Technology, Cambridge, MA; Division of Gastroenterology, Hepatology & Nutrition, Department of Pediatrics, Boston Children’s Hospital, Boston, MA; Harvard Digestive Disease Center and Brigham and Women’s Hospital, Boston, MA; Department of Medical and Clinical Psychology, Uniformed Services University of the Health Sciences (USUHS), Bethesda, MD, 20814, USA; Section on Growth and Obesity (SGO), Division of Intramural Research, Eunice Kennedy Shriver National Institute of Child Health and Human Development (NICHD), National Institutes of Health (NIH), DHHS, Bethesda, MD 20892, USA; Division of Endocrinology, Department of Pediatrics, Boston Children’s Hospital, Boston, MA; The Jean Mayer United States Department of Agriculture Human Nutrition Research Center on Aging at Tufts University, Boston, MA; The Graduate School of Biomedical Sciences, Tufts University, Boston, MA; Tufts University School of Medicine, Boston, MA; Institute of Experimental Medicine, Kiel University, Kiel, Germany; Institute of Clinical Molecular Biology, Kiel University, Kiel, Germany; Department of Biological Chemistry and Molecular Pharmacology, Harvard Medical School and Blavatnik Institute, Boston, MA, USA; Massachusetts Host-Microbiome Center, Department of Pathology, Brigham and Women’s Hospital, Harvard Medical School, Boston, MA, USA; Metabolomics Platform, The Broad Institute of MIT and Harvard, Cambridge, MA, USA; Department of Microbiology, Harvard Medical School, Boston, MA, USA; Global Microbiome Conservancy; Amgen, 1 Amgen Center Dr, Thousand Oaks, CA 91320

## Abstract

Metabolites produced by the gut microbiome influence host metabolic health, but how this occurs remains incompletely defined. Here, we report that a common human gut commensal, *Blautia wexlerae*, converts dietary fats into bioactive metabolites that induce gut hormone production to affect glucose metabolism and suppress appetite. We found that colonization with *Blautia wexlerae* correlated with healthier eating behaviors in humans. *Blautia wexlerae* encodes a unique acyl transferase and is capable of producing acyl amines from nutrient substrates. These *Blautia* acyl amines stimulated human enteroendocrine cells to secrete GLP-1 and other gut peptide hormones more potently than endogenously produced acyl amines. When fed to mice, acyl amines improved glycemic control and decreased appetite. In humans, higher stool levels of *Blautia* DNA encoding acyl amine synthesis genes correlated with leanness and decreased dietary fat intake. These results define a mechanism of action for how *Blautia wexlerae* affects host metabolic control.
