## Supplemental Tables for "*Blautia wexlerae* Transforms Dietary Fatty Acids to Activate Enteroendocrine Signaling and Improve Metabolic Health in Mice and Humans"

### Sheet: Supplemental Table 1
Supp Table 1. Differential Abundance, species level, LOC vs non-LOC eating
							Header Legend
taxon	t	p-val	LOC mean	No LOC mean	p_val_corr		taxon	taxonomy at the species level, Kraken2/Bracken
Unknown genus_5	-3.59498	0.000650122	0.00138629	0.00222569	0.0455086		t	Unequal variances t statistic
Bacteroides sp. A1C1	-3.52112	0.000553369	0.000387471	0.0032623	0.0455086		p-val	p value, unadjusted
Blautia wexlerae	-3.66608	0.0012367	0.00751394	0.0104797	0.0469159		LOC mean	mean relative abundnace in participants with LOC eating
Bacteroides fragilis	-3.25086	0.00140143	0.00516512	0.0138583	0.0469159		No LOC mean	mean relative abundnace in participants without LOC eating
Bacteroides finegoldii	-3.23181	0.00167557	0.000978059	0.00213193	0.0469159		p_val_corr	FDR, Benjamini-hochberg
Phascolarctobacterium faecium	-3.13743	0.00260143	0.000642176	0.00159884	0.0607
Bacteroides faecis	-2.92228	0.00419254	0.00129276	0.00395557	0.0838508
Unknown genus_111	-2.79894	0.00605887	0.000693353	0.00173779	0.090545
Bacteroides caccae	-2.82338	0.0064675	0.00911629	0.0157511	0.090545
Parabacteroides distasonis	-2.83763	0.00629587	0.00960218	0.0167331	0.090545
Bacteroides clarus	-2.70708	0.00748004	8.62941e-05	0.000449951	0.0952005
[Ruminococcus] gnavus	-2.65132	0.00925207	0.000568059	0.00148631	0.107941
Bacteroides thetaiotaomicron	-2.68589	0.0115273	0.0147257	0.0243835	0.124141
Parabacteroides merdae	-2.59061	0.0134396	0.00579276	0.00970649	0.134396
Flavonifractor plautii	-2.51376	0.0161653	0.00192629	0.00262359	0.150876
Alistipes indistinctus	-2.38293	0.0182685	0.000255706	0.000860568	0.159849
Parasutterella excrementihominis	-2.34612	0.0272547	0.00120571	0.00240538	0.224451
Bifidobacterium breve	-2.0734	0.039625	0.000111	0.000341988	0.308194
Bacteroides nordii	-2.05744	0.0422775	0.000275706	0.000644457	0.311518
Enterocloster bolteae	-1.90717	0.0595934	0.000817471	0.00121619	0.417154
[Eubacterium] rectale	-1.57513	0.128671	0.0563657	0.0762251	0.645892
Lachnospiraceae bacterium GAM79	1.61974	0.122559	0.002941	0.00172853	0.645892
Blautia massiliensis	-1.4926	0.148741	0.00188159	0.00241427	0.645892
Unknown genus_93	1.68933	0.108751	0.00927218	0.00472674	0.645892
Coprococcus comes	1.39219	0.179265	0.005471	0.00437711	0.645892
Coprococcus eutactus	-1.36389	0.174351	0.000112176	0.000294025	0.645892
Unknown genus_76	-1.33679	0.190741	0.000956294	0.00128279	0.645892
Faecalibacterium sp.5	-1.28307	0.207608	0.00370865	0.00491705	0.645892
Faecalibacterium sp.4	1.38462	0.184595	0.00306865	0.00145347	0.645892
Eubacterium sp.4	-1.30542	0.204419	0.00219865	0.00279298	0.645892
Oscillibacter sp.1	-1.41789	0.16035	0.00336453	0.00474211	0.645892
Unknown genus_63	-1.35755	0.184211	0.00358982	0.00486125	0.645892
Holdemanella sp.2	-1.32896	0.185601	5.51176e-05	0.000207296	0.645892
Megamonas funiformis	-1.51348	0.132118	4.52941e-06	0.000281926	0.645892
Bifidobacterium longum	-1.49399	0.143694	0.00798218	0.0112251	0.645892
Bacteroides cellulosilyticus	1.45771	0.161932	0.0105269	0.0055102	0.645892
Bacteroides sp.2	-1.30708	0.204348	0.00302453	0.00407835	0.645892
Unknown genus_64	-1.53632	0.12628	7.51176e-05	0.000316185	0.645892
Unknown genus_13	-1.47363	0.142356	6.1e-05	0.00024458	0.645892
Unknown genus_36	-1.5379	0.125877	5.21765e-05	0.000208222	0.645892
Unknown genus_66	-1.46385	0.145067	0.000135706	0.000442543	0.645892
Butyricimonas virosa	1.32181	0.202213	0.00142924	0.000827975	0.645892
Barnesiella intestinihominis	1.6353	0.117357	0.00657041	0.00356427	0.645892
Bilophila wadsworthia	-1.44794	0.162008	0.00229688	0.00303835	0.645892
uncultured crAssphage	-1.30463	0.200442	0.00123453	0.00208785	0.645892
Fusicatenibacter saccharivorans	-1.23012	0.231289	0.0130416	0.0159009	0.653002
Dorea sp.	-1.20278	0.238883	0.00157571	0.00196477	0.653002
Ruminococcus sp.2	-1.17841	0.247208	0.000603353	0.000862914	0.653002
Oscillibacter sp.2	1.24375	0.229709	0.00634512	0.00337378	0.653002
Megasphaera elsdenii	-1.17192	0.242958	1.92353e-05	0.000256062	0.653002
Bacteroides stercoris	-1.20525	0.24091	0.0225304	0.0360873	0.653002
Paraprevotella clara	1.22319	0.238302	0.00267982	0.000812049	0.653002
Raoultella planticola	-1.16301	0.246548	2.76471e-06	0.000101185	0.653002
Roseburia intestinalis	1.04956	0.307918	0.00587041	0.00403359	0.664001
Unknown genus_15	-1.12592	0.27067	0.00288629	0.00351798	0.664001
Ruminococcus bicirculans	1.06139	0.301655	0.0117145	0.00829335	0.664001
Unknown genus_40	1.08843	0.291411	0.00563394	0.00226421	0.664001
Clostridiales bacterium CCNA10	-1.05153	0.303652	0.00113629	0.00147859	0.664001
Catenibacterium sp.3	-1.04969	0.29542	2.57059e-05	0.000103037	0.664001
Bacteroides xylanisolvens	1.10897	0.282844	0.0217234	0.0143604	0.664001
Bacteroides sartorii	-1.02177	0.308286	0.000516294	0.000711247	0.664001
Alistipes shahii	1.10255	0.28174	0.0123569	0.0100167	0.664001
Prevotella sp.2	1.05191	0.30775	0.0117098	0.00457069	0.664001
Sutterella wadsworthensis	1.0925	0.287084	0.00257453	0.00168044	0.664001
Akkermansia muciniphila	-1.08092	0.285394	0.00279629	0.00455112	0.664001
Bifidobacterium bifidum	-0.989693	0.328074	0.00146041	0.00192859	0.675447
Paraprevotella xylaniphila	-0.993016	0.322967	0.000491588	0.000912975	0.675447
Klebsiella aerogenes	-0.985349	0.325929	1.15882e-05	0.00011637	0.675447
Prevotella copri	0.992392	0.334907	0.0585175	0.0256406	0.679522
Unknown genus_32	0.936302	0.36234	0.00187747	0.000802728	0.724681
Alistipes putredinis	0.918467	0.368867	0.022191	0.0188109	0.727343
Anaerostipes hadrus	-0.89562	0.380769	0.00138335	0.00172051	0.730241
Parabacteroides johnsonii	0.907367	0.375862	0.000764529	0.000294272	0.730241
Bacteroides plebeius	0.84862	0.408495	0.00930982	0.00149193	0.772828
Bifidobacterium catenulatum	-0.818094	0.415669	0.00102924	0.00154581	0.775916
Muribaculum sp. TLL-A4	0.790892	0.440405	0.000609235	0.000136802	0.811273
Ruminococcus champanellensis	-0.741587	0.459906	0.000506882	0.000770815	0.825824
Unknown genus_54	0.75545	0.460102	0.00204512	0.00110933	0.825824
Holdemanella biformis	0.738701	0.470153	0.000552765	0.000188901	0.83106
Alistipes senegalensis	0.719503	0.478268	0.00108571	0.000904333	0.83106
Unknown genus_51	0.719825	0.480827	0.00403747	0.00229514	0.83106
Ruminococcus faecis	-0.635701	0.531588	0.00351512	0.00395606	0.897809
Klebsiella pneumoniae	-0.626657	0.532273	0.000138059	0.000252543	0.897809
Unknown genus_69	0.581857	0.568205	0.00272982	0.00165847	0.903963
Bacteroides dorei	-0.590784	0.560061	0.0328116	0.0371077	0.903963
Bacteroides eggerthii	0.587109	0.564548	0.0108351	0.00552649	0.903963
Prevotella sp.1	0.618417	0.543039	0.00324924	0.00208205	0.903963
Unknown genus_49	0.585597	0.565369	0.00109747	0.000696247	0.903963
Bacteroides salyersiae	-0.539265	0.593032	0.00114159	0.00141723	0.924847
Alistipes communis	0.54123	0.594544	0.00328747	0.00274267	0.924847
Roseburia sp.1	-0.483917	0.632377	0.00113629	0.00137433	0.925569
[Ruminococcus] torques	0.431607	0.671245	0.00238865	0.00196304	0.925569
Tyzzerella nexilis	0.413295	0.682741	0.00142276	0.00119452	0.925569
Faecalibacterium sp.3	0.457886	0.652755	0.00802276	0.00647421	0.925569
Ruminococcus bromii	0.381739	0.706778	0.00416629	0.00358137	0.925569
Unknown genus_61	-0.365062	0.718308	0.001551	0.00186026	0.925569
Gemmiger formicilis	-0.352399	0.727233	0.00616218	0.00662538	0.925569
Unknown genus_129	-0.400572	0.692281	0.00175041	0.00190119	0.925569
Clostridium sp.2	-0.371285	0.714381	0.00186276	0.0020281	0.925569
Clostridium sp.1	-0.355342	0.72429	0.000306294	0.000372975	0.925569
Hungatella hathewayi	-0.433234	0.666642	0.000201588	0.000256926	0.925569
Catenibacterium sp.	-0.355025	0.724196	0.000301588	0.00036884	0.925569
Acidaminococcus intestini	-0.43664	0.665531	0.000300412	0.000401556	0.925569
Bacteroides uniformis	0.4986	0.623173	0.0625881	0.0576414	0.925569
Bacteroides intestinalis	-0.397225	0.695291	0.00300688	0.00397686	0.925569
Alistipes finegoldii	0.52701	0.60335	0.00921218	0.00787785	0.925569
Prevotella sp.3	0.422606	0.675379	0.000372176	0.00029563	0.925569
Odoribacter splanchnicus	0.3578	0.724401	0.00694571	0.0064347	0.925569
Unknown genus_126	-0.410534	0.682969	0.000829235	0.00130088	0.925569
Victivallales bacterium CCUG 44730	0.352732	0.72679	0.000384529	0.000272852	0.925569
Roseburia inulinivorans	-0.253228	0.802546	0.00360806	0.00391847	0.948133
Roseburia hominis	-0.297	0.768226	0.00157924	0.00169236	0.948133
Coprococcus sp.	0.252638	0.803197	0.00361276	0.00315896	0.948133
Lachnospira eligens	0.265177	0.793522	0.00796571	0.00720174	0.948133
Faecalibacterium sp.	0.257048	0.799734	0.0181157	0.0173458	0.948133
Oscillibacter sp.	-0.247867	0.805913	0.00420394	0.00439977	0.948133
Bacteroides ovatus	-0.256638	0.800046	0.0368286	0.0391487	0.948133
Bacteroides massiliensis	-0.270185	0.789265	0.00549394	0.00620835	0.948133
Alistipes onderdonkii	0.305614	0.763495	0.0407492	0.0374607	0.948133
Roseburia faecis	-0.191203	0.849872	0.00784335	0.00823662	0.957347
Dorea formicigenerans	0.204753	0.839954	0.00160453	0.00153378	0.957347
Faecalibacterium prausnitzii	0.187566	0.853197	0.0517381	0.0503102	0.957347
Unknown genus_50	0.219684	0.828312	0.00813335	0.00768069	0.957347
[Clostridium] innocuum	0.201824	0.841684	0.00265571	0.00257711	0.957347
Collinsella aerofaciens	-0.184872	0.854774	0.00319629	0.00333094	0.957347
Bifidobacterium angulatum	0.174099	0.863126	0.000489824	0.000426062	0.959029
Unknown genus_12	-0.152757	0.879394	0.000311	0.000326802	0.968001
Parabacteroides goldsteinii	-0.146296	0.885029	0.000600412	0.00064316	0.968001
Dorea longicatena	0.115409	0.909107	0.00330806	0.0032518	0.979581
Ruthenibacterium lactatiformans	-0.105989	0.916608	0.00185688	0.00191112	0.979581
Akkermansia sp.	0.106008	0.916475	0.00490276	0.00474835	0.979581
Unknown genus_91	-0.0870682	0.931467	0.00309806	0.00316557	0.980492
Sutterella sp.	0.0889938	0.929852	0.000267471	0.000244519	0.980492
Bifidobacterium adolescentis	-0.0763161	0.939965	0.0155645	0.0160412	0.982053
Dialister invisus	-0.047815	0.962352	0.003571	0.003641	0.984177
Bacteroides vulgatus	-0.0453198	0.964159	0.0795657	0.0799944	0.984177
Escherichia coli	0.0621749	0.951122	0.00430041	0.00419254	0.984177
Haemophilus parainfluenzae	-0.0378533	0.970117	0.000392176	0.000399642	0.984177
Phascolarctobacterium succinatutens	0.0217841	0.982837	0.000623941	0.000615012	0.98608
Bifidobacterium pseudocatenulatum	-0.0176595	0.98608	0.004561	0.00459458	0.98608

### Sheet: Supplemental Table 2
Supp Table 2. Species with CTA gene homologs in GMBC and BIO-ML
	No CTA	CTA	Total	Lachno	Classification notes				Header Legend
Blautia_wexlerae	0	55	55	*					No CTA	Number of isolates without CTA cassette homologs
Ruminococcus_sp.2	0	20	20	*					CTA	Number of isolates with CTA cassette homologs
Eubacterium_rectale	0	19	19	*					Total	Total number of isolates in the collection
Ruminococcus_faecis	0	18	18	*					Lachno	* = Member of Lachnospiraceae Family
Dorea_longicatena	15	2	17	*					Classification notes	notes on recent reclassification, if applicable
Blautia_sp.5	11	3	14	*
Enterocloster_bolteae	0	8	8	*	Previously classified as Clostridium bolteae
Unknown_genus_12	0	8	8	*
Ruminococcus_sp.4	0	8	8	*
Blautia_obeum	0	7	7	*
Coprococcus_sp.2	3	1	4	*
Coprococcus_sp.1	2	2	4	*	Reclassified as Coprococcus_A_catus
Ruminococcus_sp.1	0	3	3	*
Blautia_sp.4	0	3	3	*
Eubacterium_sp.4	0	3	3	*
Coprococcus_sp.3	0	2	2	*
Clostridium_citroniae	0	2	2	*	Previously classified as Clostridium bolteae
Blautia_sp.6	1	1	2	*	Reclassified as Blautia_A schinkii
Dorea_sp.3	0	2	2	*
Ruminococcus_sp.3	0	2	2	*
Blautia_sp.	0	2	2	*
Unknown_genus_2	0	2	2	*
Blautia_sp.1	0	1	1	*	Reclassified as Blautia_A sp003471165
Coprococcus_sp.4	0	1	1	*
Unknown_genus_125	0	1	1	*
Clostridium_sp.1	0	1	1	*
Blautia_sp.9	0	1	1	*
Unknown_genus_81	0	1	1	*
Blautia_sp.8	0	1	1	*
Roseburia_sp.	0	1	1	*
Blautia_sp.3	0	1	1	*
Ruminococcus_sp.5	0	1	1	*
Blautia_sp.7	0	1	1	*
Unknown_genus_18	0	1	1	*
Unknown_genus_59	0	1	1	*
Coprococcus_eutactus	0	1	1	*

### Sheet: Supplemental Table 3
Supp Table 3. Stool Metabolomics in Colonized Mice
Colonization	B. theta + B. wexlerae	B. theta + B. wexlerae	B. theta + B. wexlerae	B. theta + B. wexlerae	B. theta + B. wexlerae	B. theta + B. wexlerae	B. theta alone	B. theta alone	B. theta alone	B. theta alone	B. theta alone	B. theta alone	Germ Free	Germ Free	Germ Free	Germ Free	Germ Free	Germ Free
Tryptophan-d5	1200566	1143480	1178841	1139669	1165852	1172525	1126095	1195060	1114860	1228622	1193358	1142461	1288193	1330009	1359140	1220447	1272921	1309983
D-Biotin-d2	5938200	5964342	5950081	5701286	5772196	5748755	5521646	5831396	5707251	5953102	5893860	5737104	6518016	6618632	6609956	6074777	6237489	6484765
Nortiptyline-d3	88838582	90442392	88434522	88010330	90087239	89252313	90920626	92875543	88903668	92738162	89161581	92590549	97711114	99641658	101000000	89465410	99101504	96503891
Warfarin-d5	115000000	113000000	117000000	111000000	111000000	113000000	108000000	119000000	114000000	115000000	114000000	112000000	113000000	111000000	114000000	112000000	114000000	112000000
Dopamine_A	354707	346178	361773	461760	343752	362007	373129	328562	381949	212443	317031	317038	154748	115875	215986	266264	292763	380499
Dopamine_B	110574	133107	171508	253742	159076	229504	104546	132395	168252	202884	90110	100844		99225	56863	68181	197086	218483
Oleoyl dopamine	97671	71342	132178	65101	57904	84797	42979	91526	61105	63073	178796	107113	130345	11796	26405	45379	73086	42837
Harmaline	863	850	1042	562	603	664	547	771	704	275	421	260	279	220	211	538	584	418
4-Aminohippuric acid	5625	5732	7182	5433	5485	4913	4196	4985	4012	2712	3638	3811	1339	1152	1200	2620	3337	3422
4-Hydroxyhippuric acid	1038	1131	1741	500	527	508	904	1216	980	276	361	256	288	383	477	859	3282	4834
Benzoic acid	122		117	178	118	85	65	251		125	139		86	174	89	77	78	34
Vanillic acid	371	334	595	328	263	406	299	306	378	312	603	264	420	294	1016	841	465	569
Trehalose 6-phosphate	1131		1436	308	414		2254	3595	13939	2019	3496	4565	113686	139752	182424	21907	104875	129398
Azelaic acid	35	68	131	92	86	54	1040	792	133	65	150	70	402	476	331	278	408	481
Dodecanedioic acid	502	298	615	294	265	459	510	378	487	339	752	517	445	201	184	239	488	327
Palmitoyl-EA	234101	215608	312074	161098	104797	145682	47167	145324	127671	55043	47327	52084	23106	24109	26977	42294	33387	21358
Linoleoyl-EA	465511	381414	696506	290678	173473	212614	76598	298467	300709	113162	110215	74614	57884	52878	56011	117147	73678	55767
Oleamide	589517	548377	647660	628112	450491	464866	382973	503693	574568	368166	403032	401693	549101	519775	508862	477252	383433	442843
3-Dehydroxycarnitine	1665	1793	2211	1598	1616	920	1435	1439	918	541	1546	1467	960	876	957	2174	7189	8059
CAR 2:0_A	47905	32186	43219	38174	34721	49617	24810	27528	34064	21345	27541	23284	11211	12876	14068	27853	69249	89722
CAR 2:0_B	10563	7167	10282	7481	7202	10845	5712	5736	6363	4352	6000	5183	2238	2659	2682	6096	16157	18961
CAR 3:0	44679	38067	59597	42585	44263	58599	16609	15429	30629	16717	26602	20603	1037	726	878	1593	2141	2126
CAR 4:0	3571	2297	3440	2963	2829	5483	2327	2604	3473	2027	2932	3002	260	237	318	391	492	495
CAR 5:1	4143	3551	6203	103	291	369	2033	3547	3015	29	53	29	208	249	324	3907	17779	24623
CAR 4:0;3Me	661	535	634	653	593	997	741	708	1067	606	722	757	375	238	269	520	722	1032
CAR DC3:0	3684	4754	6369	3911	7681	7215	2615	6003	4910	5188	5821	4284	2755	2206	2426	2875	1757	1692
CAR 4:0;3OH	761	1202	1045	1523	516	1419	1633	2270	1839	1363	1050	671	254	212		1560	6202	9699
CAR 6:0	137	22	154	87	198	272	1990	1941	1860	1599	1826	1596		10			181	325
CAR 6:0;2OH	1021	1232	1370	1174	1273	1364	1317	1219	1178	1157	1527	1245	537	593	530	629	593	520
CAR 8:1	2373	2008	2920	2055	2266	3569	3090	3633	4945	2989	3970	4579	407	453	431	657	975	820
CAR 8:0	9136	7051	9449	6929	7913	14238	5498	7534	7921	5259	5903	6118	2738	2597	3056	4233	4447	3565
CAR DC6:0	3658	4210	6224	4013	5017	6097	2247	2376	2281	940	1178	1188	623	724	777	1668	5165	6459
CAR 9:1	406	183	471	189	144	170	106	582	254	158	157	205	100	107	178	752	7495	7887
CAR DC7:0	28126	19177	37602	3759	4848	4573	15755	24255	25417	890	1190	1203	385	401	418	10268	19612	19678
CAR 10:2	1721	1668	2162	1502	1846	2636	1702	2137	2019	1440	1548	1741	815	718	723	1359	1230	1065
CAR 10:1	17045	4611	13746	1554	1828	2877	8646	11955	15848	2185	2221	2072	1273	1042	1371	13191	12210	8559
CAR 10:1_D	18860	17126	22805	13639	15572	24836	9991	13528	14899	8621	8428	9863	6192	5176	6231	10603	8721	6641
CAR 10:0	17659	14453	20875	11243	11387	22461	6911	10476	11414	8320	7408	8084	2881	2722	4152	5015	3698	3234
CAR DC8:0	9842	7732	13033	5227	5942	6799	3336	5187	3465	1117	1630	1378	622	562	591	2656	5175	5604
CAR 10:0;OH	930	738	1096	781	885	1218	3328	4863	3994	2556	2989	3210	73	6	201	127	191	97
CAR 12:1	8673	7501	10502	10461	11439	21064	9388	16737	17173	15034	13312	17105	4828	4324	5898	3836	2805	2165
CAR 12:0	345	213	437	266	186	410	2376	2916	3326	3299	2083	2576	38				25
CAR DC10:0	4457	4067	5665	1570	1666	1928	2123	2457	3424	247	425	379	231	205	108	1630	2500	2497
CAR 12:0;3OH	223	189	340	262	231	334	1145	1266	1394	990	939	854		53	55	92	89	49
CAR 14:2	115760	89314	147547	69640	68869	122662	65299	116276	125310	79446	60531	88889	42194	36912	54378	65901	39418	35057
CAR 14:1	1627	1320	2461	3678	3237	3895	1451	2043	2295	4212	2440	3964	1800	1202	2061	1150	588	359
CAR 14:0	88184	71053	100847	86776	86192	120354	65144	86377	95290	77877	71009	97403	38207	39369	54602	58487	36560	31394
CAR 14:0;OH	549	137	449	533	550	672	1085	1372	1445	1183	850	1462	111	136	214	93	92	25
CAR 16:1	76126	47600	74370	54985	47541	87171	45541	81149	87053	57372	50506	91463	15990	16875	24841	31836	16407	13246
CAR 16:0	114538	90287	129812	90956	81612	128298	75131	120335	118837	88099	80003	124877	27582	33490	47853	62321	39835	29605
CAR 18:3	20002	11885	19063	9569	7372	15487	8057	21117	18522	12138	9010	21914	2177	2217	4121	6478	3165	2568
CAR 18:2	184955	108413	159679	74567	58905	148766	69491	171954	150214	94719	80793	181810	19472	25131	36298	58421	27194	23022
CAR 18:1	93412	55520	87381	57250	40926	84099	45608	106616	98596	58214	48749	111955	10770	15490	21835	35273	18942	12312
CAR 20:4	1106	118	518	216	177	1093	214	1005	664	748	491	724	54	48	309	277	45	43
CAR DC18:1	356698	354520	485582	403805	420030	441257	192838	225954	279711	238289	226755	155818	202094	185716	203533	240405	192832	157300
12(13)-EpOME	125002	70818	162032	114949	47616	61271	72801	311928	404867	130911	101431	141536	72330	65816	32288	193554	175231	94288
LPC 14:0/0:0	16670	4320	10846	10263	3094	10184	3598	16414	27798	6241	2305	2432	6823	8077	11959	21621	13429	9394
LPC 16:1	12754	3906	9851	12037	1850	6901	2631	13890	31814	5572	1273	1755	9331	13149	14053	22774	13480	9179
LPC 16:0/0:0	3404074	1572199	3377761	2173385	1102252	1720641	1368860	3768180	6813441	1745036	980218	1134967	1759279	1891513	2276021	4110227	2487653	1793481
LPC 0:0/17:0	1664	770	1570	818	341	901	449	1326	1735	932	376	385	565	658	630	2571	689	533
LPC 17:0/0:0	86315	30192	62364	34503	17774	48876	25852	74670	95130	38821	25564	22649	25298	30109	39577	65158	36809	27665
LPC 18:3	32331	11247	45646	24237	8189	11581	5937	67021	75649	21042	5830	5427	37138	23940	32136	47033	42954	23855
LPC 18:2/0:0	114330	43601	147899	72208	30241	46215	26516	135392	211298	66026	26485	31483	71502	62601	73096	124385	100425	59655
LPC 18:1_B	93369	34015	104872	60234	23847	44758	26377	100789	149122	50206	23417	28044	47080	41198	56943	98203	61358	44771
LPC 18:1_A	1112656	295853	1184919	631312	214213	381738	252353	1426552	1819967	558282	220705	252578	721632	590007	776631	1277283	739775	568517
LPC 0:0/18:0	73236	56237	89154	49265	29807	45726	42003	47939	60295	49004	29309	24917	40315	47928	50588	129153	57036	41266
LPC 18:0/0:0	2763263	1365042	2717204	1183386	750256	1562116	998129	1827981	2361617	1306906	960381	921692	994845	1315440	1653381	2504326	1427643	1105641
LPC 19:0/0:0	27681	10662	27289	7352	3473	16150	11307	21539	26952	9103	7331	8783	5926	9650	8428	26344	12862	9362
LPC 20:4/0:0	8770	3161	7630	9061	2408	5407	573	2087	8962	1989	251	538	8877	8554	9197	15693	7997	5745
LPC O-16:0/0:0	80084	39585	71788	56969	21004	42295	102447	227217	218425	82267	76260	105372	33642	30268	48619	130748	77125	68850
LPC P-18:0/0:0	48131	14172	35254	7976	5039	13174	16854	26403	27828	24825	21765	16313	2307	2857	7388	22173	8205	5499
LPE 14:0	24993	26840	29229	20085	16948	13526	40995	41435	35403	21586	13447	12031	468	464	465	1413	983	449
LPE 16:0/0:0	1131110	916596	1197653	700439	461997	491896	847652	1603637	1731371	734670	492078	426423	289335	274222	375785	528177	409878	264670
LPE 18:2_B	303554	159668	416763	203742	132001	159613	51501	208033	165730	61279	44704	70196	26853	22272	36400	38669	34049	23018
LPE 18:2_A	451674	166037	513559	292920	111698	141850	92199	631619	623697	208328	83387	74899	319631	261048	339803	417174	343881	213547
LPE 18:1_A	132222	75177	168941	102175	63037	100001	23907	67387	66549	26905	21782	22797	15117	21026	62769	26339	17084	15742
LPE 18:1_B	375315	124791	320229	198612	80115	184653	80571	324479	370565	144938	72635	63032	151970	143143	220939	312776	181631	142162
LPE 18:0_B	58053	36148	69969	34060	16192	29157	38966	33363	37195	51061	28297	15878	32804	39533	50604	137417	58654	44910
LPE 18:0_A	2171907	885511	2065664	945890	524878	1252409	875526	1499647	1742987	1197846	920583	645314	898083	1180497	1799750	2259213	1414169	1169252
LPE 20:4_B	24485	15341	23645	17474	16588	24997	8925	17244	22284	9413	7072	9891	8876	15832	67297	7149	5692	7382
LPE 20:4_A	3178	1948	3761	2548	1470	2463	1251	1089	1763	1584	514	673	1232	1320	1859	3689	1321	804
LPE P-18:0/0:0	1220940	609852	1031039	375735	330561	578110	662930	812836	807062	859572	735799	579516	179420	194807	361992	741828	387332	304322
7-Methyladenine	11093	10590	10492	13088	11307	10252	82	242	59	57	103		63	63	97	184	198	177
6,8-Dihydroxypurine	2716	2567	3097	2491	2516	2600	2614	2438	2429	2380	3205	2629	2576	2528	2482	2203	3384	3536
1-Methylinosine	7074	5426	9861	5824	6557	8465	27558	26358	31717	21927	29579	28320	16745	15263	14984	26052	32017	27981
Xanthosine	6805	5434	11312	7404	6579	5659	8672	4749	7184	3716	15412	4849	6025	4765	4904	6367	10177	10394
2-Methylguanosine	13265	4460	15148	11489	14221	13962	116939	128079	135125	96369	117946	107885	56054	49650	50355	88403	113970	110889
7-Methylxanthine	20851	24505	25520	19036	18345	21942	743	758	776	770	741	800	853	707	691	989	724	766
Uric acid	674	480	494	313	303	381	4743	5878	6001	6003	4702	9830	4840	5137	5011	5479	13279	18808
1-Methyluric acid	2362	1482	3291	2495	2743	2541	380	377	524	275	351	255	153	99	102	238	549	659
Thymine	17331	10928	13640	12110	9186	17695	13072	10928	9684	11680	13439	11009	1328	1090	1101	1658	1481	1662
Cytosine	11222	8264	15068	8545	7080	6458	3155	7308	9939	5943	15415	4072	12636	9957	8983	16528	10163	6656
5-Hydroxymethyl-4-methyluracil	25	21	27	36	54	7	20	51	16		18	52	28	113	84	14	9	61
Serine	42627	38045	47190	43495	26751	37057	59861	56754	46161	62467	69136	56683	25548	23357	26495	95168	51203	39759
Proline	567042	849128	852636	566215	493724	557835	752398	471838	357561	873150	809364	670149	247933	63186	31874	98687	43253	33744
N-Methyl-proline	108031	97177	92159	82593	63748	97348	78398	97889	94053	71501	79657	91429	27136	25229	35654	85192	83746	68087
Isoleucine	263448	150376	334811	256228	104633	243463	135768	186678	183887	256481	286586	162547	56323	53795	85166	307545	168400	103468
Proline betaine	756	1296	1575	737	1198	803	2013	4219	1828	1125	2444	1395	4493	5022	7470	12616	62948	90019
Isobutyrylglycine	324	358	375	379	374	352	358	733	337	331	367	371	872	1223	1721	1568	13997	20246
Glutamine	149718	160281	183428	147599	87442	94203	134713	138780	86666	175630	164034	133408	101705	89097	110466	405222	238159	184476
Glutamic acid	2146421	2606553	2860931	2565318	2189909	2227648	1772301	1808820	1922249	1429365	1526218	1626543	223714	186529	205799	453928	339380	240572
Histidine	55604	50837	11219	25724	47472	25837	28755	37201	12777	43011	7925	29002	18005	20696	31042	17866	34543	20571
N-Acetylvaline	1216	1453	1702	1344	1184	1275	989	1013	1052	839	995	1026	569	559	597	725	944	1058
Phenylalanine	758325	522655	930145	708712	367420	614734	594128	1064581	991518	885135	928433	674384	143781	141661	230468	746123	470400	278211
N-Acetylleucine	699	871	1085	775	713	593	481	569	514	334	478	463	183	158	135	730	3057	4807
N-Acetylornithine	25395	29211	35910	30066	39737	32108	25479	30582	22633	17724	26369	21687	145197	151739	91845	19606	21088	18212
Allantoic acid	720	558	1051		833	1306	134	883								185	306	120
meta-Tyrosine	374246	286511	418658	284081	150922	366750	220983	416055	415118	339850	363011	297979	88444	82569	130149	417553	257596	179394
Targinine	13430	11521	14364	9493	6974	10041	5266	9851	10513	6410	5796	7407	312	156	417	5302	8469	4620
Phenylacetylglycine	54	128	129	125	160	127	156	3112	30	103	177	66	3002	5121	7913	9490	65432	98681
Dimethylarginine/Symmetric dimethylarginine	330	434	502	386	387	410	572	221	217	57	283	201	61			64	194	211
Tryptophan	219565	179974	262744	220937	132220	192232	195316	350811	280698	228508	227727	233127	60860	62427	88786	283630	175622	108785
N-Acetylphenylalanine	1441	1718	2468	1874	1815	1232	802	831	766	556	665	662	179	116	127	377	463	508
Pantothenic acid	70226	77876	82782	61484	56996	83406	54588	38522	36964	36593	59734	43252	3140	3646	4807	11163	51446	74154
N-Acetyltyrosine	670	583	1019	101	168	211	236	411	225	39	44	10	128	140	162	546	1136	1783
N-Acetyl-D-tryptophan	4074	4490	5594	3285	3621	3446	3039	3404	3055	2701	2856	3148	763	713	647	1041	1330	1161
alpha-N-Phenylacetylglutamine	485	579	764	437	590	667	368	296	216	202	379	170	158	149	143	201	594	784
C-Glycosyltryptophan	746	547	1385	164	244	534	273	1285	758	267	306	319	1530	2997	3506	4182	24703	37254
Ser-Ala	102	644	352	420	342	244		250	379	61	244	97	213	29	86	123	97
Gly-Ile	31147	18369	33838	20774	15307	19463	14216	25739	29781	29803	30248	23291	2511	1598	2319	14459	9571	5129
Pro-Thr	22835	17871	28271	21764	19197	26597	17414	21233	24096	17922	23439	18799	6692	5166	4975	15120	8644	6279
Phe-Gly	9144	5602	9964	6436	6250	7115	5058	11231	12428	9003	8290	12617	1506	1267	1604	11077	10408	5899
Gly-Phe	12719	7235	14067	8556	6965	9470	9638	19584	19058	18194	19065	14326	1352	1182	1433	6343	5844	3333
Pro-hydroxyPro	671805	771184	901562	675185	664875	511098	543734	545905	534508	400064	512167	512539	172979	133847	108558	382779	265852	251051
Ile-Pro	36418	19920	42410	28375	23275	36421	18882	33511	40601	27253	36204	23242	4445	3524	5020	29625	23002	18183
Leu-Pro	68846	32623	79641	51704	38954	66855	38117	69401	102699	65007	79683	54645	5231	4014	6725	70704	49564	32253
Ile-Val		1			2		2	3	1		7		2	4	6		2	4
Leu-Val	67014	55003	85653	46741	49373	44617	50698	108219	129286	87599	80681	89374	3874	2122	4435	35689	50553	27061
Val-Leu	35140	21641	35104	15947	21475	16790	32649	71861	79336	59720	69606	60074	2923	2147	3348	32065	26984	14298
Asp-Val	16362	10451	19899	12720	9028	12460	12113	20497	23491	16167	21590	17574	2165	1509	2011	8008	8732	5144
Thr-Leu	27411	14923	22001	12463	15106	11363	26007	57259	59366	31687	39866	39953	4305	2147	3483	15388	13256	7996
Ser-Glu	395632	389258	427781	397849	373726	379276	359285	343294	378054	280732	343196	347083	104214	92915	107604	173811	137230	125597
Phe-Ala	10423	5218	5569	3668	5166	3047	6113	13524	16954	10980	8234	11640	666	500	738	9021	10788	5273
Ala-Phe	5893	3082	6707	3244	3953	2934	5045	12783	15664	8205	8028	7265	870	682	929	4405	5791	3111
Ile-Ile	28881	18165	16302	9850	16111	6854	28842	61997	63994	72583	64700	59880	1776	1444	2855	41388	49452	46232
Ile-Leu	49637	35889	38544	21338	35340	20207	42432	79846	89011	68802	73381	69565	1975	1289	2158	28191	37020	22233
Asp-Leu	84690	77038	100235	63519	55395	48416	116260	116835	134208	100352	126725	122896	44040	37250	43032	103551	112451	99420
Thr-Lys	11608	8673	9231	8557	9892	11044	8153	10384	13286	6551	8188	7588	2413	2044	2274	5109	6957	4764
Val-Met	2939	1898	2322	1142	2180	924	3278	6223	8092	5084	6242	5288	130	115	11	2947	2580	1261
Ser-Phe	6202	6041	7270	5624	5403	4428	1276	1200	1227	785	1005	1055	396	377	451	783	1692	1976
Pro-His	7095	4484	6460	5471	8063	9847	6920	9563	10581	5863	12997	6235	1459	1143	1412	5422	5684	2520
Glu-Ile	25947	17253	31362	20448	14015	19681	10616	16271	18951	18545	23974	18116	2749	2461	2788	9996	19449	22464
Glu-Leu	35266	20989	45028	32460	15547	24951	20009	41999	55892	40145	50165	39593	1832	1233	1780	14786	19611	14333
Lys-Asn	14208	12481	14391	15986	16257	13557	9529	12778	12667	6991	7890	9346	1282	860	1428	3663	5939	4848
Trp-Gly	4987	3053	3456	1944	3785	3069	5899	8869	9896	4335	4007	9196	690	866	1125	7760	4859	2757
Gly-Trp	4934	3484	5516	4251	2992	3976	3875	5217	5192	4861	5848	5049	994	764	871	2680	2668	1633
Glu-Asp	1862483	2082658	2161609	2228908	2256228	2326768	1978836	1589071	1881128	1657286	1993046	1929926	955669	838213	706499	1172318	901721	658770
Pro-Phe	5516	4511	16309	6433	4090	7599	8852	9749	15272	7145	16037	7330	3103	2174	6028	11872	7656	6234
Phe-Thr	15983	10419	13228	7119	7927	7562	9704	12617	15352	14164	17041	19815	969	724	1006	13485	7325	3561
Thr-Phe	6485	4202	5733	4613	4906	3875	7802	17658	19178	9788	7770	9470	1628	3414	4411	4405	7194	4631
Leu-His	221	179	138		236		342	1527	886	807		654		22		325	728	378
His-Asn	5383	4847	754	2975	6197	2879	4720	5027	2854	4736	730	4307	1410	952	1884	2367	3944	2222
His-Asp	98649	105555	39755	63874	119667	55635	70061	80044	48433	99858	18905	82092	47202	46763	51371	41742	109480	57754
Trp-Ala	1058	512	692	283	421	313	2423	4729	5283	2591	1702	4706	328	341	403	3418	3687	1672
Ala-Trp	1826	1332	2389	1221	1172	1506	1858	4679	4287	3641	4652	3132	182	103	157	1046	1024	496
Glu-Met	2952	1602	2967	2504	1786	1898	2123	3294	4279	2187	3282	2978	35	33		357	755	361
Pro-Tyr	2283	1639	4145	1792	1841	2351	3686	5376	6957	4178	6857	3922	703	585	1243	2545	2169	1662
Tyr-Pro	17443	10684	21469	16129	12242	16459	16775	25967	27391	18095	21713	15027	5501	5052	7089	23607	49877	63685
Ile-Phe	6373	3621	4568	2919	3454	1828	12876	26235	30228	25479	13938	16314	1139	915	1646	10181	9937	5423
Leu-Phe	38386	16760	23336	14301	22032	11232	24373	86172	102006	31895	29494	35073	2752	2098	3017	20949	35888	18769
Phe-Asp	6993	4894	8281	5755	3465	5262	3976	5844	6061	8409	10430	7800	453	284	455	4360	2887	1457
Asp-Phe	299713	330323	450377	350112	303414	216153	1152170	1194261	1198077	902278	1096152	1039552	513655	451010	462935	873114	957682	834251
Tyr-Val	42377	29067	36961	26880	37228	27105	29157	43020	46263	36993	35471	42795	6044	4959	5730	20903	24330	13477
Asn-Arg	5992	6972	6839	7015	8328	7156	9761	7964	9409	5172	5704	6439	2220	1879	2645	4020	5331	3535
Asp-Arg	49495	51095	49519	55816	57324	51720	583907	620006	578367	475547	512353	606906	158382	147280	159120	334137	298169	216607
Trp-Ser	1719	1724	2269	1675	1718	1769	1257	1407	1597	1062	1326	1213	577	520	543	951	840	708
Phe-Glu	23649	16018	28570	18600	13511	17012	11413	20001	20912	19638	26560	19866	1323	994	1242	10411	7730	4546
Leu-Tyr	4986	2818	3668	2388	3058	1925	7200	15677	17887	11374	9391	8928	754	592	717	3567	6109	3848
Tyr-Leu	19600	8861	11365	6059	10489	5848	12946	35787	40181	15063	16413	22437	1378	1203	1481	9595	12864	6022
Asp-Tyr	208961	228909	310094	244306	211930	163962	664134	688311	686034	502901	600913	593671	253816	217589	240126	496983	546542	472941
Pro-Trp	1590	1108	2482	1478	955	1550	1206	1746	2234	1302	2088	1205	377	262	576	1539	1206	849
Trp-Pro	9459	5545	9680	7330	7636	8946	8253	18668	22171	6760	7337	8157	1619	1712	2590	10614	16327	19310
Trp-Thr	1760	915	707	477	894	441	2716	6801	6646	4486	2414	4868	474	386	543	3912	2425	1118
Tyr-Met	659	231	361	171	320	229	421	968	1007	580	671	913	55	11		342	871	537
Phe-Phe	5065	2068	3715	2379	3059	1255	3993	16583	16593	5673	4208	4200	360	378	539	2409	4724	2362
Asp-Trp	3091	1908	3179	2430	1707	3229	2523	4439	4103	3057	4355	4327	309	314	281	1380	1480	754
Gln-Trp	1051	787	1086	527	559	674	617	944	677	476	456	539	223	174	151	732	593	482
Trp-Glu	3552	2155	3366	2141	1783	2249	2799	3748	3586	3901	4899	4815	1148	928	1120	4373	3569	2059
Glu-Trp	501	547	614	446	619	676	243	168	160	154	172	205	97	117	99	96	94	98
Tyr-Tyr	468	170	317	114	122	136	1333	3963	3450	2017	1553	1868	94	33	77	848	1022	390
Phe-Trp	3768	1285	2303	1329	1030	1458	1560	4491	4201	2531	2451	2049	41	85	70	1993	1865	926
Tyr-Trp	559	207	254	125	211	183	257	577	568	424	464	432	25	10		379	545	235
sn-Glycero-3-phosphocholine	69246	40475	58537	60321	51235	50254	67918	146489	283523	65604	95396	85677	32203	32789	35950	24921	57789	75929
L-Histidinol	610	507	453	721	524	550	317	328	323	215	175	280	28	20		69	55	128
N-Acetylhistamine	50122	48208	45999	43547	34542	30987	25634	24538	19982	19503	27550	24701	552	740	747	1470	2467	2287
Carnitine	118248	124110	135083	124092	132927	135636	77503	74550	74384	62260	84186	76026	67932	61975	63527	112537	158591	196256
Agmatine	10361	10483	7616	8592	8911	8034	4050	2803	3067	3136	2227	3481		17	138	235	54	36
Octaethylene glycol	5199	5187	5243	4951	4944	5277	5323	4984	5282	4711	5341	4929	7006	6424	6328	5942	6248	6419
Riboflavin	13241	10967	15387	10947	9277	9735	16315	16798	17789	13450	12499	12031	2690	4820	6298	5493	22372	40560
Biliverdin	26872	21520	13793	11400	9551	17014	25987	31775	16456	19718	1862	13443	11858	16087	13929	7677	10792	6710
Biotin	427	451	497	246	310	474	694	534	177	409	658	932	10			25	51	59
Imidazoleacetic acid	506	1624	930	788	855	742	5613	6741	5283	5456	5298	5506	3302	3067	4988	5350	13717	16458
Imidazolelactic acid	7106	9147	7496	5590	6754	7269	11476	11157	9798	7454	9038	9329	995	1229	1317	4268	19241	26037
5-Hydroxyindoleacetic acid	1328	1389	1919	1506	1485	1608	1064	1229	1191	871	1094	1134	496	377	351	769	738	740
2-Oxindole-3-acetate	36006	49673	64566	43330	39100	31659	14806	10394	12163	11222	12158	11659	4383	4015	5032	7342	14912	20272
Indolelactic acid	1614	3144	3745	1834	2010	894	1488	1530	1097	958	1057	1251	143	310	310	1089	6562	10938
Protoporphyrin	2789	2564	4923	2058	2785	3840	3789	2535	9364	1839	2908	822	23916	18829	22921	10057	15390	11889
N1-Methyl-2-pyridone-5-carboxamide	10026	10532	12578	11519	10678	9632	10361	15691	11218	12294	12790	10720	18925	25407	36029	32066	169713	260491
Nicotinic acid	72039	81171	114790	83459	73939	54022	1724	1138	822	1339	1676	1448	909	732	667	911	731	766
Kynurenic acid	37988	41030	51075	38114	37933	39122	18448	20335	22038	14713	17548	19542	3505	2805	2828	6415	6665	6223
Xanthurenic acid	9382	9439	14548	3035	4275	5134	5049	8643	5970	2566	2188	1932	1945	3443	4896	7770	58362	94613
5-(2-Hydroxyethyl)-4-methylthiazole	7140	6974	9520	7148	6544	7695	4180	5035	4555	4021	4930	5086	3493	2518	2635	3699	3372	3295
trans-p-Coumaric acid	255	288	255	334	271	397	205	351	246	215	216	125	186	193	179	275	263	255
Caffeic acid	466	526	686	831	681	646	488	464	505	395	423	401	278	276	284	355	354	314
Phytosphingosine	1610	1305	1563	862	854	1488	3456	5976	8212	3888	5274	11988	240	36	385	1015	939	753
Sphingosine	28726	25011	27117	13323	13965	23986	30903	54855	31641	16644	25473	48800	270	206	379	406	240	274
Cholic acid	84531	66224	160945	167402	111616	138335		445	486	96	48	398	212	44		221	98
Glycocholic acid	120252	95984	151573	117365	108322	143267	45549	74880	78722	77740	56307	45202	60789	57779	57165	69727	40930	37564
Tauroursodeoxycholic acid	1881	2780	3197	12876	7696	7395	4346	30058	31254	11530	11693	14386	10972	18013	26865	8282	6595	4485
11-Deoxycortisol	432	728	830	117		246	1019	790	796	62	89	151	207	30	86	662	758	650
Cortisone	791	1215	1461	104	80	125	720	671	1132	66	18	22			22	440	528	358
Cortisol				1869	2511	3147		20		1056	953	241	921	675	860
5-Methoxyindoleacetic acid	666	686	926	611	483	519	654	360	331	786	533	338	14	7	8	608	150	116
3,4-Dihydro-6-methoxy-2,2-dimethyl-2H-1-benzopyran-4-ol	2113	2600	3539	2843	2802	1724	3379	3630	1985	1289	2214	1625	1030	973	858	1775	1602	1435
Indole-3-acrylolylglycine	1313	1531	1892	1546	1505	1591	1073	1131	1232	823	1055	900	512	413	349	715	709	638
Acetyl-N-formyl-5-methoxykynurenamine	642	626	1022	133	206	217	421	568	516	42	30	65	33	24	67	429	558	550
5-(8,11-Pentadecadienyl)-1,3-benzenediol	318	85	405	111	20	30	17	308	413	157		562	118	195	75	729	262	61
6-beta-hydrocortisol	2712	2470	2990	306	377	477	1477	1561	2069	51	77	50	39	28	17	831	928	842
CAR 14:1;OH	1533	711	1298	891	775	1576	1067	1412	1655	1008	1011	1284	60	99		73	63	35

### Sheet: Supplemental Table 4
Supp Table 4. Differential abundance testing for stool metabolites, B. wex vs B. wex + B. theta colonized mice
Metabolite	p-value	fold change	fdr_reject	p_val_corr
Tryptophan-d5	0.997013	1.00007	FALSE	0.997013		Header Legend
D-Biotin-d2	0.386571	1.01243	FALSE	0.544356		Metabolite	Metabolite name
Nortiptyline-d3	0.036623	0.977842	TRUE	0.087137		p-value	Student's t-test p-value
Warfarin-d5	0.902527	0.998089	FALSE	0.958398		fdr_reject	TRUE if false discovery rate < 0.1, FALSE if false discovery rate >= 0.1
Dopamine_A	0.134733	1.15544	FALSE	0.24043		p_val_corr	false discovery rate (Benjamini-Hochberg)
Dopamine_B	0.167568	1.32349	FALSE	0.287415
Oleoyl dopamine	0.800312	0.934632	FALSE	0.881195
Harmaline	0.04352	1.53929	TRUE	0.098512
4-Aminohippuric acid	0.001794	1.4717	TRUE	0.007282
4-Hydroxyhippuric acid	0.382227	1.36364	FALSE	0.541924
Vanillic acid	0.751199	1.06244	FALSE	0.858343
Azelaic acid	0.12038	0.207111	FALSE	0.217452
Dodecanedioic acid	0.292995	0.815622	FALSE	0.439492
Palmitoyl-EA	0.008072	2.47223	TRUE	0.024588
Linoleoyl-EA	0.043783	2.28001	TRUE	0.098512
Oleamide	0.03488	1.26381	TRUE	0.085795
3-Dehydroxycarnitine	0.114629	1.33447	FALSE	0.211859
CAR 2:0_A	0.001687	1.55022	TRUE	0.007101
CAR 2:0_B	0.0017	1.60559	TRUE	0.007101
CAR 3:0	0.000124	2.27342	TRUE	0.000954
CAR 4:0	0.188321	1.25774	FALSE	0.311859
CAR 5:1	0.440765	1.6839	FALSE	0.608423
CAR 4:0;3Me	0.361871	0.885242	FALSE	0.523827
CAR DC3:0	0.377647	1.1663	FALSE	0.541924
CAR 4:0;3OH	0.192457	0.732608	FALSE	0.316179
CAR 6:0	1.11e-09	0.080466	TRUE	1.14e-07
CAR 6:0;2OH	0.66109	0.972655	FALSE	0.795615
CAR 8:1	0.008092	0.654615	TRUE	0.024588
CAR 8:0	0.044412	1.43112	TRUE	0.098853
CAR DC6:0	0.000122	2.8618	TRUE	0.000954
CAR 9:1	0.856886	1.06908	FALSE	0.919043
CAR DC7:0	0.5333	1.42752	FALSE	0.703141
CAR 10:2	0.450526	1.08954	FALSE	0.609535
CAR 10:1	0.955127	0.970508	FALSE	0.973119
CAR 10:1_D	0.003337	1.7272	TRUE	0.011908
CAR 10:0	0.004508	1.86414	TRUE	0.015551
CAR DC8:0	0.002488	3.01465	TRUE	0.009365
CAR 10:0;OH	2.26e-05	0.269723	TRUE	0.000246
CAR 12:1	0.202686	0.784685	FALSE	0.330363
CAR 12:0	3.84e-07	0.112029	TRUE	7.95e-06
CAR DC10:0	0.084068	2.13727	FALSE	0.165733
CAR 12:0;3OH	2.64e-06	0.239678	TRUE	3.41e-05
CAR 14:2	0.458112	1.14567	FALSE	0.615774
CAR 14:1	0.961484	0.988601	FALSE	0.973119
CAR 14:0	0.272867	1.1223	FALSE	0.421518
CAR 14:0;OH	0.000117	0.390699	TRUE	0.000954
CAR 16:1	0.701113	0.938775	FALSE	0.829316
CAR 16:0	0.716172	1.04647	FALSE	0.837557
CAR 18:3	0.715028	0.918685	FALSE	0.837557
CAR 18:2	0.937953	0.981714	FALSE	0.968996
CAR 18:1	0.587954	0.89111	FALSE	0.737614
CAR 20:4	0.643478	0.839314	FALSE	0.78353
CAR DC18:1	3.3e-05	1.86597	TRUE	0.000341
12(13)-EpOME	0.120807	0.499958	FALSE	0.217452
LPC 14:0/0:0	0.905283	0.941978	FALSE	0.958398
LPC 16:1	0.762971	0.830754	FALSE	0.858343
LPC 16:0/0:0	0.694168	0.844385	FALSE	0.825821
LPC 0:0/17:0	0.654927	1.16548	FALSE	0.792806
LPC 17:0/0:0	0.978488	0.990583	FALSE	0.983238
LPC 18:3	0.597987	0.736465	FALSE	0.745682
LPC 18:2/0:0	0.847876	0.914107	FALSE	0.914116
LPC 18:1_B	0.912099	0.955392	FALSE	0.958398
LPC 18:1_A	0.728803	0.843338	FALSE	0.842805
LPC 0:0/18:0	0.170739	1.35491	FALSE	0.288444
LPC 18:0/0:0	0.448223	1.23453	FALSE	0.609535
LPC 19:0/0:0	0.816854	1.0893	FALSE	0.887997
LPC 20:4/0:0	0.066828	2.53035	FALSE	0.139731
LPC O-16:0/0:0	0.017861	0.383903	TRUE	0.047401
LPC P-18:0/0:0	0.81936	0.92356	FALSE	0.887997
LPE 14:0	0.380472	0.798201	FALSE	0.541924
LPE 16:0/0:0	0.566109	0.839588	FALSE	0.727854
LPE 18:2_B	0.03523	2.28674	TRUE	0.085795
LPE 18:2_A	0.963717	0.97877	FALSE	0.973119
LPE 18:1_A	0.003686	2.79755	TRUE	0.012932
LPE 18:1_B	0.612403	1.21539	FALSE	0.754568
LPE 18:0_B	0.506365	1.18958	FALSE	0.671907
LPE 18:0_A	0.62818	1.14013	FALSE	0.769428
LPE 20:4_B	0.025102	1.63747	TRUE	0.064902
LPE 20:4_A	0.004746	2.23567	TRUE	0.016107
LPE P-18:0/0:0	0.741152	0.930126	FALSE	0.852325
6,8-Dihydroxypurine	0.760665	1.0186	FALSE	0.858343
1-Methylinosine	1.02e-07	0.261134	TRUE	3.02e-06
Xanthosine	0.908592	0.968844	FALSE	0.958398
2-Methylguanosine	6.53e-09	0.10329	TRUE	3.45e-07
7-Methylxanthine	6.76e-09	28.3782	TRUE	3.45e-07
Uric acid	2.15e-05	0.071184	TRUE	0.000246
1-Methyluric acid	5.55e-06	6.89824	TRUE	6.76e-05
Thymine	0.25289	1.15868	FALSE	0.396578
Cytosine	0.443826	1.23575	FALSE	0.608423
Serine	0.001083	0.669867	TRUE	0.005213
Proline	0.940909	0.987831	FALSE	0.968996
N-Methyl-proline	0.549826	1.05484	FALSE	0.720342
Isoleucine	0.583198	1.11635	FALSE	0.73611
Proline betaine	0.040876	0.488713	TRUE	0.094702
Isobutyrylglycine	0.405309	0.865839	FALSE	0.566885
Glutamine	0.93166	0.987326	FALSE	0.968996
Glutamic acid	0.000313	1.4473	TRUE	0.001971
Histidine	0.313515	1.36567	FALSE	0.466889
N-Acetylvaline	0.0012	1.38214	TRUE	0.00552
Phenylalanine	0.089598	0.759411	FALSE	0.174971
N-Acetylleucine	0.002099	1.66819	TRUE	0.008198
N-Acetylornithine	0.015853	1.33191	TRUE	0.04318
meta-Tyrosine	0.575594	0.916304	FALSE	0.735481
Targinine	0.036442	1.45488	TRUE	0.087137
Phenylacetylglycine	0.354688	0.198408	FALSE	0.517046
Dimethylarginine/Symmetric dimethylarginine	0.069349	1.57898	FALSE	0.143552
Tryptophan	0.105818	0.796519	FALSE	0.19913
N-Acetylphenylalanine	0.00016	2.46333	TRUE	0.001183
Pantothenic acid	0.001194	1.60491	TRUE	0.00552
N-Acetyltyrosine	0.092925	2.85181	FALSE	0.179771
N-Acetyl-D-tryptophan	0.016398	1.34648	TRUE	0.044084
alpha-N-Phenylacetylglutamine	0.000404	2.15941	TRUE	0.002322
C-Glycosyltryptophan	0.785704	1.12843	FALSE	0.869736
Gly-Ile	0.565122	0.907367	FALSE	0.727854
Pro-Thr	0.289634	1.11092	FALSE	0.437622
Phe-Gly	0.119994	0.759224	FALSE	0.217452
Gly-Phe	0.006751	0.590918	TRUE	0.021834
Pro-hydroxyPro	0.007681	1.37613	TRUE	0.024091
Ile-Pro	0.813112	1.03966	FALSE	0.887997
Leu-Pro	0.336794	0.826813	FALSE	0.494442
Leu-Val	0.02571	0.638264	TRUE	0.064902
Val-Leu	0.000516	0.391423	TRUE	0.002887
Asp-Val	0.055708	0.726183	FALSE	0.121384
Thr-Leu	0.00196	0.406342	TRUE	0.007801
Ser-Glu	0.007272	1.15201	TRUE	0.02316
Phe-Ala	0.012706	0.490637	TRUE	0.035544
Ala-Phe	0.013486	0.452939	TRUE	0.037223
Ile-Ile	0.000112	0.273193	TRUE	0.000954
Ile-Leu	0.000824	0.475029	TRUE	0.00406
Asp-Leu	0.000398	0.598505	TRUE	0.002322
Thr-Lys	0.486413	1.08966	FALSE	0.649597
Val-Met	0.00036	0.333411	TRUE	0.002191
Ser-Phe	2.75e-07	5.34026	TRUE	6.32e-06
Pro-His	0.227704	0.79411	FALSE	0.359807
Glu-Ile	0.260485	1.20881	FALSE	0.405417
Glu-Leu	0.094222	0.703143	FALSE	0.180593
Lys-Asn	0.002385	1.46754	TRUE	0.009141
Trp-Gly	0.009443	0.480878	TRUE	0.026778
Gly-Trp	0.10781	0.837261	FALSE	0.20105
Glu-Asp	0.008996	1.1713	TRUE	0.026228
Pro-Phe	0.206001	0.690502	FALSE	0.333143
Phe-Thr	0.056689	0.701724	FALSE	0.122026
Thr-Phe	0.008196	0.416013	TRUE	0.024588
His-Asn	0.919531	1.02954	FALSE	0.961328
His-Asp	0.443714	1.20967	FALSE	0.608423
Trp-Ala	0.000688	0.152981	TRUE	0.003574
Ala-Trp	0.001303	0.424558	TRUE	0.005737
Glu-Met	0.10192	0.755608	FALSE	0.193555
Pro-Tyr	0.002633	0.453609	TRUE	0.009733
Tyr-Pro	0.078217	0.755601	FALSE	0.157145
Ile-Phe	0.000241	0.182002	TRUE	0.001701
Leu-Phe	0.058083	0.407902	FALSE	0.122686
Phe-Asp	0.281606	0.814911	FALSE	0.42862
Asp-Phe	7.52e-08	0.296254	TRUE	2.6e-06
Tyr-Val	0.153335	0.854167	FALSE	0.266725
Asn-Arg	0.68152	0.951697	FALSE	0.81546
Asp-Arg	8.37e-10	0.093267	TRUE	1.14e-07
Trp-Ser	0.001715	1.38311	TRUE	0.007101
Phe-Glu	0.95564	0.9913	FALSE	0.973119
Leu-Tyr	0.000644	0.26744	TRUE	0.003507
Tyr-Leu	0.025696	0.435646	TRUE	0.064902
Asp-Tyr	5.7e-07	0.366214	TRUE	1.07e-05
Pro-Trp	0.727491	0.936816	FALSE	0.842805
Trp-Pro	0.208182	0.681131	FALSE	0.33406
Trp-Thr	0.000708	0.185958	TRUE	0.003574
Tyr-Met	0.005069	0.432237	TRUE	0.016924
Phe-Phe	0.057181	0.342263	FALSE	0.122026
Asp-Trp	0.018337	0.681635	TRUE	0.048046
Gln-Trp	0.215767	1.26287	FALSE	0.343568
Trp-Glu	0.009222	0.641991	TRUE	0.026513
Glu-Trp	1.27e-06	3.08802	TRUE	2.02e-05
Tyr-Tyr	0.0007	0.093556	TRUE	0.003574
Phe-Trp	0.143983	0.646473	FALSE	0.25474
Tyr-Trp	0.031644	0.565393	TRUE	0.07892
sn-Glycero-3-phosphocholine	0.071634	0.443278	FALSE	0.146815
L-Histidinol	0.000101	2.05434	TRUE	0.000948
N-Acetylhistamine	0.000288	1.7857	TRUE	0.001925
Carnitine	1.41e-07	1.71548	TRUE	3.66e-06
Agmatine	8.24e-07	2.87769	TRUE	1.42e-05
Octaethylene glycol	0.75809	1.00756	FALSE	0.858343
Riboflavin	0.041175	0.782543	TRUE	0.094702
Biliverdin	0.768711	0.91678	FALSE	0.860125
Biotin	0.172788	0.706522	FALSE	0.288444
Imidazoleacetic acid	8.33e-09	0.160634	TRUE	3.45e-07
Imidazolelactic acid	0.008849	0.744386	TRUE	0.026167
5-Hydroxyindoleacetic acid	0.001294	1.40286	TRUE	0.005737
2-Oxindole-3-acetate	6.16e-05	3.65092	TRUE	0.000607
Indolelactic acid	0.050189	1.79393	FALSE	0.110522
Protoporphyrin	0.775149	0.891894	FALSE	0.862666
N1-Methyl-2-pyridone-5-carboxamide	0.168006	0.88903	FALSE	0.287415
Nicotinic acid	2.26e-06	58.8462	TRUE	3.34e-05
Kynurenic acid	2.62e-06	2.17771	TRUE	3.41e-05
Xanthurenic acid	0.147407	1.73877	FALSE	0.258587
5-(2-Hydroxyethyl)-4-methylthiazole	0.000113	1.61905	TRUE	0.000954
trans-p-Coumaric acid	0.078762	1.32548	FALSE	0.157145
Caffeic acid	0.006245	1.43348	TRUE	0.020519
Phytosphingosine	0.002696	0.19802	TRUE	0.009792
Sphingosine	0.078952	0.634267	FALSE	0.157145
Glycocholic acid	0.000247	1.94705	TRUE	0.001701
Tauroursodeoxycholic acid	0.04057	0.346916	TRUE	0.094702
Cortisone	0.558717	1.43629	FALSE	0.727386
5-Methoxyindoleacetic acid	0.172636	1.29614	FALSE	0.288444
3,4-Dihydro-6-methoxy-2,2-dimethyl-2H-1-benzopyran-4-ol	0.602813	1.10615	FALSE	0.747199
Indole-3-acrylolylglycine	0.000314	1.50917	TRUE	0.001971
Acetyl-N-formyl-5-methoxykynurenamine	0.280833	1.73325	FALSE	0.42862
6-beta-hydrocortisol	0.322483	1.76575	FALSE	0.476814
CAR 14:1;OH	0.580318	0.912196	FALSE	0.73611
